# More is Different: Constructing the Most Comprehensive Human Protein High-Order Interaction Dataset

**DOI:** 10.1101/2023.11.06.565906

**Authors:** Yuntao Lu, Yongfeng Huang, Tao Li

## Abstract

In biological systems, protein-protein interactions (PPI) weave intricate network patterns that are fundamental to the structural and functional integrity of organisms. While the majority of existing research has been anchored in the study of pairwise PPIs, the realm of high-order interactions remains relatively untapped. This oversight could potentially obscure the deeper intricacies embedded within biological networks. To address this gap, this study formulates a scientific task aimed at predicting high-order protein-protein interactions and introduces a multi-level comprehensive dataset focused on triadic high-order interactions within PPI networks. This dataset incorporates more than 80% of the known human protein interaction relationships and partitions into 60 subsets across a diverse range of functional contexts and confidence. Through meticulous evaluation using cutting-edge high-order network prediction tools and benchmark PPI prediction methodologies, our findings resonate with the principle that “more is different”. Triadic high-order interactions offer a more enriched and detailed informational canvas than their pairwise counterparts, paving the way for a deeper comprehension of the intricate dynamics at play in biological systems. In summary, this research accentuates the critical importance of high-order PPI interactions in biological systems and furnishes invaluable resources for subsequent scholarly investigations. The dataset is poised to catalyze future research endeavors in protein-protein interaction networks, elucidating their pivotal roles in both health and disease states.
