## Supplementary Table 1 for "More is Different: Constructing the Most Comprehensive Human Protein High-Order Interaction Dataset"

### Sheet: Supplementary Table 1
Supplementary Table 1: Performance of various hypergraph prediction algorithms in terms of F1 score and AUPR across different datasets
F1 score	HPRA	HPLSF	C3MM	HyperSAGCN	NHP
S27	0.6309	0.6849	0.6588	0.8082	0.5922
S148	0.7992	0.8136	0.8199	0.8694	0.7596
drug_binding	0.7416	0.8055	0.8487	0.8757	0.7308
indis	0.7488	0.8496	0.864	0.8811	0.8262
muta	0.7191	0.8082	0.7875	0.8712	0.6912
enzy	0.7245	0.8199	0.8091	0.8748	0.7191
normal_l1	0.7398	0.8379	0.8523	0.8856	0.7074
normal_l2	0.7353	0.8244	0.8163	0.8676	0.6903
normal_l3	0.7281	0.828	0.8226	0.8676	0.7182
pathology	0.747	0.8451	0.8442	0.8838	0.7209
AUPR	HPRA	HPLSF	C3MM	HyperSAGCN	NHP
S27	0.6192	0.6414	0.6408	0.6714	0.5859
S148	0.7407	0.7839	0.801	0.8172	0.6579
drug_binding	0.7371	0.7884	0.8343	0.8262	0.7227
indis	0.7407	0.8208	0.7893	0.8433	0.7614
muta	0.7074	0.7794	0.7785	0.8127	0.6786
enzy	0.7191	0.81	0.7857	0.8253	0.7074
normal_l1	0.7317	0.8325	0.8496	0.855	0.6669
normal_l2	0.72	0.8163	0.8145	0.828	0.657
normal_l3	0.7137	0.7862	0.8226	0.8091	0.6588
pathology	0.7335	0.8298	0.8334	0.8505	0.6993

### Sheet: Supplementary Table 2
Supplementary Table 2: A depiction of performance consistency across all functional protein datasets using HyperSAGCN
F1 score	H	M	L	HM	ML	HML
SHS27k	0.8082	0.7497	0.819	0.7155	0.8073	0.8001
SHS148k	0.8694	0.7488	0.8739	0.819	0.8712	0.8685
drug_binding	0.8757	0.7497	0.8271	0.8694	0.8388	0.8244
indis	0.8811	0.738	0.8424	0.8838	0.8469	0.8388
muta	0.8712	0.7452	0.8343	0.8613	0.8379	0.8307
enzy	0.8748	0.7443	0.8424	0.8694	0.8415	0.8379
normal_l1	0.8856	0.7461	0.8478	0.8766	0.8559	0.8424
normal_l2	0.8676	0.7425	0.846	0.8613	0.846	0.8379
normal_l3	0.8676	0.7398	0.8397	0.8469	0.8388	0.8316
pathology	0.8838	0.7479	0.8487	0.8775	0.873	0.8469
AUPR	H	M	L	HM	ML	HML
SHS27k	0.6714	0.65	0.761	0.542	0.727	0.71
SHS148k	0.8172	0.72	0.812	0.769	0.905	0.894
drug_binding	0.8262	0.73	0.768	0.9	0.8	0.759
indis	0.8433	0.75	0.771	0.909	0.8	0.759
muta	0.8127	0.69	0.787	0.872	0.798	0.778
enzy	0.8253	0.7	0.811	0.9	0.81	0.799
normal_l1	0.855	0.73	0.831	0.923	0.856	0.815
normal_l2	0.828	0.71	0.821	0.88	0.813	0.79
normal_l3	0.8091	0.68	0.804	0.84	0.803	0.78
pathology	0.8505	0.78	0.831	0.924	0.844	0.825

### Sheet: Supplementary Table 3
Supplementary Table 3: Saturation Test
F1 score	10% sample	20% sample	30% sample	40% sample	50% sample	60% sample	70% sample	80% sample	90% sample	100% sample
SHS27k	0.293	0.352	0.446	0.522	0.6224	0.67405	0.7298	0.729	0.76544	0.8082
SHS148k	0.175	0.253	0.368	0.49	0.6264	0.697	0.73692	0.7524	0.782	0.8694
drug_binding	0.374	0.467	0.565	0.638	0.7088	0.76585	0.81168	0.8271	0.85376	0.8757
indis	0.347	0.438	0.527	0.609	0.6932	0.7548	0.792335	0.81405	0.84318	0.8811
muta	0.311	0.408	0.499	0.573	0.6776	0.74375	0.79299	0.801	0.8326	0.8712
enzy	0.298	0.371	0.488	0.581	0.6888	0.75395	0.79032	0.8262	0.84548	0.8748
normal_l1	0.35	0.493	0.508	0.619	0.7416	0.7956	0.83838	0.8514	0.87216	0.8856
normal_l2	0.313	0.461	0.558	0.631	0.7104	0.7718	0.80367	0.8244	0.84916	0.8676
normal_l3	0.396	0.501	0.582	0.644	0.6952	0.7579	0.80132	0.8074	0.84428	0.8676
pathology	0.433	0.517	0.596	0.677	0.7504	0.7973	0.82194	0.8541	0.87216	0.8838
AUPR	10% sample	20% sample	30% sample	40% sample	50% sample	60% sample	70% sample	80% sample	90% sample	100% sample
SHS27k	0.328	0.402	0.458	0.521	0.569	0.594	0.643	0.642	0.667	0.6714
SHS148k	0.299	0.411	0.513	0.619	0.687	0.733	0.764	0.778	0.806	0.8172
drug_binding	0.333	0.477	0.575	0.648	0.684	0.721	0.748	0.768	0.792	0.8262
indis	0.343	0.451	0.537	0.602	0.665	0.715	0.7475	0.757	0.787	0.8433
muta	0.353	0.431	0.514	0.596	0.646	0.709	0.747	0.746	0.782	0.8127
enzy	0.275	0.391	0.497	0.554	0.629	0.691	0.692	0.766	0.791	0.8253
normal_l1	0.332	0.407	0.543	0.669	0.721	0.762	0.803	0.839	0.846	0.855
normal_l2	0.359	0.43	0.512	0.604	0.659	0.709	0.726	0.76	0.778	0.828
normal_l3	0.376	0.455	0.529	0.603	0.651	0.702	0.736	0.76	0.794	0.8091
pathology	0.465	0.584	0.657	0.723	0.777	0.818	0.838	0.847	0.845	0.8505

### Sheet: Supplementary Table 4
Supplementary Table 4: Robustness Test
F1 score	no wrong	10% wrong labels	20% wrong labels	30% wrong labels	40% wrong labels	50% wrong labels
SHS27k	1	0.852383	0.766704	0.722395	0.62551	0.539074
SHS148k	1	0.809524	0.735611	0.678095	0.601277	0.504348
drug_binding	1	0.877451	0.802826	0.741514	0.655918	0.566587
indis	1	0.861267	0.785317	0.728485	0.642492	0.550721
muta	1	0.860124	0.781508	0.728182	0.640281	0.544444
enzy	1	0.869835	0.802778	0.722743	0.646391	0.551166
normal_l1	1	0.886341	0.817175	0.757344	0.67378	0.586179
normal_l2	1	0.880871	0.807676	0.741051	0.667185	0.573167
normal_l3	1	0.875809	0.791021	0.738884	0.655169	0.560904
pathology	1	0.888147	0.821436	0.762109	0.676595	0.594343
AUPR	no wrong	10% wrong labels	20% wrong labels	30% wrong labels	40% wrong labels	50% wrong labels
SHS27k	1	0.894102	0.812779	0.76616	0.663539	0.593238
SHS148k	1	0.887665	0.809227	0.74792	0.672724	0.588473
drug_binding	1	0.862745	0.790123	0.72428	0.654503	0.579521
indis	1	0.839915	0.763014	0.709119	0.635895	0.551998
muta	1	0.866002	0.780239	0.735327	0.6543	0.556417
enzy	1	0.862595	0.788925	0.670786	0.627953	0.533503
normal_l1	1	0.890526	0.834094	0.776608	0.712281	0.647602
normal_l2	1	0.845652	0.780193	0.701449	0.669384	0.582488
normal_l3	1	0.883204	0.798418	0.747497	0.687801	0.615128
pathology	1	0.89418	0.846502	0.788242	0.72134	0.672428

### Sheet: Supplementary Table 5
Supplementary Table 5: Leveraging High-Order Features for Enhanced PPI Predictions.
F1 score	benchmark	H	M	L	HM	ML	HML
SHS27k	0.814	0.837	0.849	0.847	0.85	0.843	0.844
SHS148k	0.882	0.881	0.886	0.887	0.889	0.885	0.877
drug_binding	0.836	0.846	0.839	0.837	0.838	0.843	0.834
indis	0.829	0.82	0.827	0.832	0.836	0.836	0.834
muta	0.828	0.832	0.832	0.833	0.823	0.829	0.828
enzy	0.867	0.882	0.888	0.871	0.872	0.881	0.872
normal_l1	0.867	0.877	0.852	0.882	0.875	0.867	0.88
normal_l2	0.872	0.895	0.895	0.894	0.894	0.898	0.897
normal_l3	0.811	0.823	0.822	0.835	0.836	0.828	0.831
pathology	0.853	0.86	0.871	0.85	0.878	0.862	0.887
AUPR	benchmark	H	M	L	HM	ML	HML
SHS27k	0.81	0.83	0.834429	0.824714	0.836714	0.831571	0.822143
SHS148k	0.86	0.856571	0.860714	0.867714	0.868286	0.862571	0.854714
drug_binding	0.739	0.761286	0.749143	0.746	0.750571	0.757286	0.748286
indis	0.72	0.698143	0.722571	0.728143	0.730429	0.721571	0.723857
muta	0.714	0.710714	0.720857	0.726429	0.711	0.719429	0.709
enzy	0.76	0.812857	0.800143	0.769429	0.753143	0.823286	0.786571
normal_l1	0.61	0.705	0.733	0.753429	0.708714	0.707	0.753286
normal_l2	0.617	0.707143	0.681286	0.673571	0.635857	0.675857	0.685429
normal_l3	0.62	0.682429	0.654714	0.674286	0.693143	0.656714	0.677571
pathology	0.65	0.684429	0.713571	0.673857	0.709286	0.682714	0.729429
